# Nonsense Mediated RNA Decay Is a Unique Vulnerability of Cancer Cells with SF3B1 and U2AF1 Mutations

**DOI:** 10.1101/2021.03.19.436079

**Authors:** Abigael Cheruiyot, Shan Li, Sridhar Nonavinkere Srivatsan, Tanzir Ahmed, Yuhao Chen, Delphine Sangotokun Lemacon, Ying Li, Zheng Yang, Brian A. Wadugu, Wayne Warner, Shondra M. Pruett-Miller, Esther A. Obeng, Daniel C. Link, Dalin He, Fei Xiao, Xiaowei Wang, Julie M. Bailis, Matthew J. Walter, Zhongsheng You

## Abstract

Nonsense-mediated RNA decay (NMD) is well recognized as an RNA surveillance pathway that targets aberrant mRNAs with premature translation termination codons (PTCs) for degradation; however, its molecular mechanisms and roles in health and disease remain incompletely understood. In this study, we developed a novel reporter system that can accurately measure NMD activity in individual cells. By carrying out a genome-wide CRISPR/Cas9 knockout screen using this reporter system, we identified novel NMD-promoting factors, including multiple components of the SF3B complex and other U2 spliceosome factors. Interestingly, we also found that cells with mutations in the U2 spliceosome genes *SF3B1* and *U2AF1—*which are commonly found in myelodysplastic syndrome (MDS) and cancers*—*have overall attenuated NMD activity. Furthermore, we found that compared to wild type cells, *SF3B1* and *U2AF1* mutant cells are more sensitive to NMD inhibition, a phenotype that is accompanied by elevated DNA replication obstruction, DNA damage and chromosomal instability. Remarkably, the sensitivity of spliceosome mutant cells to NMD inhibition could be rescued by overexpression of RNase H1, which removes R-loops in the genome. Together, our findings shed new light on the functional interplay between NMD and RNA splicing and suggest a novel strategy for the treatment of MDS and cancers with spliceosome mutations.
