## Supplementary Table 1 for "Nonsense Mediated RNA Decay Is a Unique Vulnerability of Cancer Cells with SF3B1 and U2AF1 Mutations"

### Sheet: Sheet1
Key Reagents and Resources Table
Reagent or Resource	Source	Identifier
NMD reporters and other plasmids
pBS-(HA-CBR-TCR(PTC))-(HA-CBG-TCR(WT))	Generated in You lab	N/A
pBS-(HA-CBR-TCR(PTC))	Generated in You lab	N/A
pBS-(HA-CBG-TCR(WT))	Generated in You lab	N/A
pBS-(HA-mCherry-CBR-TCRβ(PTC))	Generated in You lab	N/A
pBS-(HA-EGFP-CBG-TCRβ(WT))	Generated in You lab	N/A
pBS-(HA-mCherry-CBR-TCR(PTC))-(HA-EGFP-CBG-TCR(WT))	Generated in You lab	N/A
lentiGuide-Human GeCKOv2	Addgene	Cat#1000000049
pLenti-Cas9 Blast	Addgene	Cat#52962
pCMV-VSVG	Addgene	Cat#8454
psPAX2	Addgene	Cat#12260
pLentiCRISPR V2	Addgene	Cat#52961
pCl-ƛN-V5-UPF3B	Gift from Dr. Niels Gehring	N/A
pCW-ƛN-V5-UPF3B	Cloned from pCl-ƛN-V5 -UPF3B	N/A
pCI-globin-4boxB	Gift from Dr. Niels Gehring	N/A
pCDH-GFP-4boxB	Cloned from pCI-globin-4BOXB	N/A
pCDH-GFP-scrambled-4boxB (boxB')	Generated in You lab	N/A
pCW-UPF3B	Generated in You lab	N/A
pCW-Cas9-puro	Addgene	Cat#50661
pCW-ƛN-V5	Generated in You lab	N/A
pCDNA3.1-FLAG-U2AF1-WT	Obtained from Walter lab	N/A
pCDNA3.1-FLAG-U2AF1-S34F	Obtained from Walter lab	N/A
pCDH-FLAG-U2AF1-WT	Generated in You lab	N/A
pCDH-FLAG-U2AF1-S34F	Generated in You lab	N/A
pCDNA3.1-FLAG-SF3B1-WT	Addgene	Cat#82576
pCDNA3.1-FLAG-hSF3B1-K700E	Addgene	Cat#82577
pCDH-FLAG-SF3B1-WT	Generated in You lab	N/A
pCDH-FLAG-SF3B1-K700E	Generated in You lab	N/A
Antibodies
Mouse anti-HA antibody	Biolegend	Cat#901507
Rabbit anti-SMG1	Cell Signaling Technology	Cat#9149
Rabbit anti-UPF1	Cell Signaling Technology	Cat#12040
Mouse anti-tubulin	Santa Cruz	Cat#sc-8035
Mouse anti-FLAG	Cell Signaling Technology	Cat#8146
Rabbit anti-V5	Cell Signaling Technology	Cat#13202
Mouse anti-β-Actin	Cell Signaling Technology	Cat#3700
Rabbit anti-UPF2	Novus Biologicals	Cat#NB2-20813
Rabbit anti-UPF3B	Bethyl laboratories	Cat#A303-688A
Rabbit anti-ɣH2AX	Cell Signaling Technology	Cat#9718
Mouse anti-S9.6	Millipore Sigma	Cat#MABE1095
Mouse anti-ssDNA	Millipore Sigma	Cat#MAB3868
Rabbit anti-Rnase H1	Gene Tex	Cat#GTX117624
Mouse monoclonal anti-BrdU, Clone B44	BD PharMingen	Cat#347580
Rabbit monoclonal Phospho-Chk1 (S345)	Cell Signaling Technology	Cat#2348
Mouse monoclonal anti-Chk1	Santa Cruz	Cat#sc-8408
Rat monoclonal anti-BrdU [BU1/75 (ICR1)]	Abcam	Cat# ab6326
Alexa Fluor 488-conjugated goat anti-mouse	ThermoFisher Scientific	Cat#A-11001
Goat anti-Rabbit IgG (H+L) Cross-Adsorbed Secondary Antibody, DyLight 680	ThermoFisher Scientific	Cat#35568
Goat anti-Mouse IgG (H+L) Cross-Adsorbed Secondary Antibody, DyLight 800	ThermoFisher Scientific	Cat# SA5-10176
Alexa Fluor 488-conjugated goat anti-rat	ThermoFisher Scientific	Cat#A-11077
Alexa Fluor 546-conjugated goat anti-mouse	ThermoFisher Scientific	Cat#A-21123
Alexa Fluor 568-conjugated goat anti-rabbit	ThermoFisher Scientific	Cat#A-11011
CD34-phycoerythrin (PE) antibody	Beckman Coulter	Cat#IM1459U
Europium-labeled anti-p53 phosphoserine 15	Cisbio	Cat#61P08KAE
Chemicals
Actinomycin D	Sigma-Aldrich	Cat#A1410
Caffeine	Sigma-Aldrich	Cat#C0750
TransIT®-LT1 Transfection Reagent	Mirus	Cat#MIR 2304
Lipofectamine 3000 Reagent	ThermoFisher Scientific	Cat#L3000015
RNAqueous™ Total RNA Isolation Kit	ThermoFisher Scientific	Cat#AM1912
TRIzol™ reagent	ThermoFisher Scientific	Cat#15596
TURBO DNA-free™ Kit	ThermoFisher Scientific	Cat#AM1907
PrimeScript RT kit	Clontech	Cat#RR037A
PowerUp SYBR Green Master Mix	ThermoFisher Scientific	Cat#A25742
PureLink Genomic DNA kit	ThermoFisher Scientific	Cat#K182001
Phusion Hot Start II High-Fidelity DNA Polymerase	ThermoFisher Scientific	Cat#F549L
SMG1 inhibitor (SMG1i)	Amgen	N/A
Pladienolide B (PB)	Santa Cruz Biotechnology	Cat#sc-391691
5-Iodo-2′-deoxyuridine (IdU)	Sigma-Aldrich	Cat#I7125
5-Chloro-2′-deoxyuridine (CldU)	Sigma-Aldrich	Cat#C6891
BrdU	ThermoFisher	Cat#B23151
Hoechst 33342	ThermoFisher	Cat#H3570
Propidium Iodide	MP Biomedicals	Cat#195458
Prolong Gold Antifade reagent	ThermoFisher	Cat#P36930
Trizol LS	ThermoFisher	Cat#10296028
RNeasy mini kit	Qiagen	Cat#74104
RNA 6000 Nano kit	Agilent	Cat#5067-1511
TruSeq Stranded total RNA kit with Ribo-Zero Gold, set A	Illumina	Cat#RS-122-2301
Streptavidin-conjugated APC	Prozyme	Cat# PJ25S
