## Supplementary Table 2 for "Nonsense Mediated RNA Decay Is a Unique Vulnerability of Cancer Cells with SF3B1 and U2AF1 Mutations"

### Sheet: Sheet1
sgRNA, shRNA, and PCR primer sequences
Name of primer	Sequence
RT-qPCR Primers
EGFP-F	CGACGGCAACTACAAGACCC
EGFP-R	TGTGGCGGATCTTGAAGTTCA
mCherry-F	AGAAGACCATGGGCTGGGAG
mCherry-R	ACTGTTCCACGATGGTGTAG
p53-F	GAGGTTGGCTCTGACTGTACC
p53-R	TCCGTCCCAGTAGATTACCAC
ATF4-F	ATGTCCCCCTTCGACCA
ATF4-R	CCATTTTCTCCAACATCCAATC
UPP1-F	CCAGCCTTGTTTGGAGATGT
UPP1-R	ACATGGCATAGCGGTCAGTT
PIM3-F	GCACCGCGACATTAAGGAC
PIM3-R	TCCCCACACACCATATCGTAG
ORCL-F	GGCAGCAGATGAAATCTGAA
ORCL-R	TCCAGAATGTGATTTTTGCAG
GFP-3'UTR-F	GCTTTCTTGCTGTCCAATT
BOXB-R	GAACCTTTGGTCGAGTG
BOXB'-R	GAACCTTTGGCACAGATTATC
GAPDH-F	CCTGTTCGACAGTCAGCCG
GAPDH-R	CGACCAAATCCGTTGACTCC
RT-PCR Primers for boxB/boxB'
GFP-5'-UTR-F	GTTTAGTGAACCGTCAGATCG
GFP-3'-UTR-R	GAAATTTGTGATGCTATTGC
Illumina sequencing primers
Forward 1	AATGATACGGCGACCACCGAGATCTACACTCTTTCCCTACACGACGCTCTTCCGATCTtcttgtggaaaggacgaaacaccg
Forward 2	AATGATACGGCGACCACCGAGATCTACACTCTTTCCCTACACGACGCTCTTCCGATCTGtcttgtggaaaggacgaaacaccg
Forward 3	AATGATACGGCGACCACCGAGATCTACACTCTTTCCCTACACGACGCTCTTCCGATCTTAtcttgtggaaaggacgaaacaccg
Forward 4	AATGATACGGCGACCACCGAGATCTACACTCTTTCCCTACACGACGCTCTTCCGATCTCAGtcttgtggaaaggacgaaacaccg
Forward 5	AATGATACGGCGACCACCGAGATCTACACTCTTTCCCTACACGACGCTCTTCCGATCTAGAGtcttgtggaaaggacgaaacaccg
Reverse Index 1	CAAGCAGAAGACGGCATACGAGATAACCTCAGTGACTGGAGTTCAGACGTGTGCTCTTCCGATCTtctactattctttcccctgcactgt
Reverse Index 2	CAAGCAGAAGACGGCATACGAGATTCTAAGCGTGACTGGAGTTCAGACGTGTGCTCTTCCGATCTtctactattctttcccctgcactgt
Reverse index 3	CAAGCAGAAGACGGCATACGAGATCTGTCATGTGACTGGAGTTCAGACGTGTGCTCTTCCGATCTtctactattctttcccctgcactgt
Reverse index 4	CAAGCAGAAGACGGCATACGAGATGGAGGTGGTGACTGGAGTTCAGACGTGTGCTCTTCCGATCTtctactattctttcccctgcactgt
sgRNA sequences
sgNT#1	AGGACTAGTGTCGCACTCAG
sgNT#2	TGAATCGAATACAAACGATG
sgSMG1#1	GAAGTTGTAGACTGTGTAGG
sgUPF2#1	GCTGGTGAAAGAGAGAGCAG
sgUPF1#1	GTAGATGTAGCCAGACACCG
sgSF3A3#2	GATGCTCACCAAGAAGTCCA
sgSF3A3#3	GGAGGTCAGTGGGAACCTGA
sgSF3B1#2	TATGACCAGGAAATTTATGG
sgSF3B1#3	TCTTGATGAAGCTCAAGGAG
sgSF3B5#1	GCAGTCCAAGTACATCGGCA
sgSF3B5#2	TGTAGGAGCAGTACGAGTCG
sgPDP2#1	CTACAGACACACATCAACAG
sgPDP2#2	GCATTGGCTCAAGCACCCAG
sgPRPF19#1	CTAATCATGTTTATGAGCGG
sgPRPF19#2	GCTCATCGAGAAGTACATTG
sgRNF113A#1	GCGCAGCCAGAAGATCCAGG
sgRNF113A#2	GCAGCTTTCTCCAGGAAAGG
sgDNAAF2#1	AATGTTCTCCCAGTACGCCG
sgDNAAF2#2	AATGTTCTCCCAGTACGCCG
sgDGCR14#1	GAAGGAGTACCTGGAAGCCG
sgDGCR14#2	CCTCCAGACGGTCATCCAAA
sgTRAM1L1#2	ATTCCTGGCTGAGAACGGGG
sgTRAM1L1#3	GAGTAGACTGTCCGCCAAAG
shRNA sequences
shLuc	GAATCGTCGTATGCAGTGAAA
shUPF1	GCAUCUUAUUCUGGGUAAUAA
shSMG1	GCCGAGAUGUUGAUCCGAAUA
Oligo sequences for engineered SF3B1-K666N mutation in K562 cells
hSF3B1_K666N sgRNA spacer	TCCTGGCAAGCGAGACACAC
hSF3B1.K666N.anti.ssODN modifications (upper case) *Phophorothioate linkages	t*a*aacttctaagatgtggcaagatggcacagcccataagaatagctatctgttgtacaatGttaataccagtgtgCcGcgcttgccaggacttcttgcttttgcacacagcttttaagaagggcaataaagaagga*a*t
hSF3B1.Block.Sense.ssODN modifications (upper case) *Phophorothioate linkages	a*t*tccttctttattgcccttcttaaaagctgtgtgcaaaagcaagaagtcctggcaagcgCgGcacactggtattaagattgtacaacagatagctattcttatgggctgtgccatcttgccacatcttagaagtt*t*a
